# Predicting cancer prognosis and drug response from the tumor microbiome

**DOI:** 10.1101/2020.07.21.214148

**Authors:** Leandro C. Hermida, E. Michael Gertz, Eytan Ruppin

## Abstract

Tumor gene expression is predictive of patient prognosis in some cancers. However, RNA-seq and whole genome sequencing data contain not only reads from host tumor and normal tissue, but also reads from the tumor microbiome, which can be used to infer the microbial abundances in each tumor. Here, we show that tumor microbial abundances, alone or in combination with tumor gene expression data, can predict cancer prognosis and drug response to some extent – microbial abundances are significantly less predictive of prognosis than gene expression, although remarkably, similarly as predictive of drug response, but in mostly different cancer-drug combinations. Thus, it appears possible to leverage existing sequencing technology, or develop new protocols, to obtain more non-redundant information about prognosis and drug response from RNA-seq and whole genome sequencing experiments than could be obtained from tumor gene expression or genomic data alone.
