## Supplementary Data 1 for "Predicting cancer prognosis and drug response from the tumor microbiome"

### Sheet: Prognosis model cohorts
Cancer	Analysis	Target	Data Type	Num Cases
ACC	surv	OS	Combo	79
ACC	surv	OS	Expression	79
ACC	surv	OS	Microbiome	79
ACC	surv	PFI	Combo	79
ACC	surv	PFI	Expression	79
ACC	surv	PFI	Microbiome	79
BLCA	surv	OS	Combo	406
BLCA	surv	OS	Expression	406
BLCA	surv	OS	Microbiome	406
BLCA	surv	PFI	Combo	407
BLCA	surv	PFI	Expression	407
BLCA	surv	PFI	Microbiome	407
BRCA	surv	OS	Combo	1067
BRCA	surv	OS	Expression	1067
BRCA	surv	OS	Microbiome	1071
BRCA	surv	PFI	Combo	1067
BRCA	surv	PFI	Expression	1067
BRCA	surv	PFI	Microbiome	1071
CESC	surv	OS	Combo	291
CESC	surv	OS	Expression	291
CESC	surv	OS	Microbiome	292
CESC	surv	PFI	Combo	291
CESC	surv	PFI	Expression	291
CESC	surv	PFI	Microbiome	292
CHOL	surv	OS	Combo	36
CHOL	surv	OS	Expression	36
CHOL	surv	OS	Microbiome	36
CHOL	surv	PFI	Combo	36
CHOL	surv	PFI	Expression	36
CHOL	surv	PFI	Microbiome	36
COAD	surv	OS	Combo	433
COAD	surv	OS	Expression	433
COAD	surv	OS	Microbiome	435
COAD	surv	PFI	Combo	432
COAD	surv	PFI	Expression	432
COAD	surv	PFI	Microbiome	434
DLBC	surv	OS	Combo	47
DLBC	surv	OS	Expression	47
DLBC	surv	OS	Microbiome	47
DLBC	surv	PFI	Combo	47
DLBC	surv	PFI	Expression	47
DLBC	surv	PFI	Microbiome	47
ESCA	surv	OS	Combo	161
ESCA	surv	OS	Expression	161
ESCA	surv	OS	Microbiome	184
ESCA	surv	PFI	Combo	161
ESCA	surv	PFI	Expression	161
ESCA	surv	PFI	Microbiome	184
GBM	surv	OS	Combo	153
GBM	surv	OS	Expression	153
GBM	surv	OS	Microbiome	178
GBM	surv	PFI	Combo	153
GBM	surv	PFI	Expression	153
GBM	surv	PFI	Microbiome	178
HNSC	surv	OS	Combo	498
HNSC	surv	OS	Expression	498
HNSC	surv	OS	Microbiome	518
HNSC	surv	PFI	Combo	498
HNSC	surv	PFI	Expression	498
HNSC	surv	PFI	Microbiome	518
KICH	surv	OS	Combo	64
KICH	surv	OS	Expression	64
KICH	surv	OS	Microbiome	65
KICH	surv	PFI	Combo	64
KICH	surv	PFI	Expression	64
KICH	surv	PFI	Microbiome	65
KIRC	surv	OS	Combo	527
KIRC	surv	OS	Expression	527
KIRC	surv	OS	Microbiome	530
KIRC	surv	PFI	Combo	525
KIRC	surv	PFI	Expression	525
KIRC	surv	PFI	Microbiome	528
KIRP	surv	OS	Combo	282
KIRP	surv	OS	Expression	282
KIRP	surv	OS	Microbiome	283
KIRP	surv	PFI	Combo	280
KIRP	surv	PFI	Expression	280
KIRP	surv	PFI	Microbiome	281
LGG	surv	OS	Combo	506
LGG	surv	OS	Expression	506
LGG	surv	OS	Microbiome	511
LGG	surv	PFI	Combo	506
LGG	surv	PFI	Expression	506
LGG	surv	PFI	Microbiome	511
LIHC	surv	OS	Combo	358
LIHC	surv	OS	Expression	358
LIHC	surv	OS	Microbiome	360
LIHC	surv	PFI	Combo	359
LIHC	surv	PFI	Expression	359
LIHC	surv	PFI	Microbiome	361
LUAD	surv	OS	Combo	489
LUAD	surv	OS	Expression	489
LUAD	surv	OS	Microbiome	493
LUAD	surv	PFI	Combo	489
LUAD	surv	PFI	Expression	489
LUAD	surv	PFI	Microbiome	493
LUSC	surv	OS	Combo	485
LUSC	surv	OS	Expression	485
LUSC	surv	OS	Microbiome	485
LUSC	surv	PFI	Combo	486
LUSC	surv	PFI	Expression	486
LUSC	surv	PFI	Microbiome	486
MESO	surv	OS	Combo	84
MESO	surv	OS	Expression	84
MESO	surv	OS	Microbiome	85
MESO	surv	PFI	Combo	82
MESO	surv	PFI	Expression	82
MESO	surv	PFI	Microbiome	83
OV	surv	OS	Combo	372
OV	surv	OS	Expression	372
OV	surv	OS	Microbiome	440
OV	surv	PFI	Combo	372
OV	surv	PFI	Expression	372
OV	surv	PFI	Microbiome	440
PAAD	surv	OS	Combo	176
PAAD	surv	OS	Expression	176
PAAD	surv	OS	Microbiome	177
PAAD	surv	PFI	Combo	176
PAAD	surv	PFI	Expression	176
PAAD	surv	PFI	Microbiome	177
PCPG	surv	OS	Combo	178
PCPG	surv	OS	Expression	178
PCPG	surv	OS	Microbiome	178
PCPG	surv	PFI	Combo	177
PCPG	surv	PFI	Expression	177
PCPG	surv	PFI	Microbiome	177
PRAD	surv	OS	Combo	494
PRAD	surv	OS	Expression	494
PRAD	surv	OS	Microbiome	496
PRAD	surv	PFI	Combo	494
PRAD	surv	PFI	Expression	494
PRAD	surv	PFI	Microbiome	496
READ	surv	OS	Combo	157
READ	surv	OS	Expression	157
READ	surv	OS	Microbiome	158
READ	surv	PFI	Combo	156
READ	surv	PFI	Expression	156
READ	surv	PFI	Microbiome	157
SARC	surv	OS	Combo	259
SARC	surv	OS	Expression	259
SARC	surv	OS	Microbiome	259
SARC	surv	PFI	Combo	259
SARC	surv	PFI	Expression	259
SARC	surv	PFI	Microbiome	259
SKCM	surv	OS	Combo	102
SKCM	surv	OS	Expression	102
SKCM	surv	OS	Microbiome	102
SKCM	surv	PFI	Combo	102
SKCM	surv	PFI	Expression	102
SKCM	surv	PFI	Microbiome	102
STAD	surv	OS	Combo	350
STAD	surv	OS	Expression	350
STAD	surv	OS	Microbiome	400
STAD	surv	PFI	Combo	352
STAD	surv	PFI	Expression	352
STAD	surv	PFI	Microbiome	402
TGCT	surv	OS	Combo	134
TGCT	surv	OS	Expression	134
TGCT	surv	OS	Microbiome	134
TGCT	surv	PFI	Combo	134
TGCT	surv	PFI	Expression	134
TGCT	surv	PFI	Microbiome	134
THCA	surv	OS	Combo	501
THCA	surv	OS	Expression	501
THCA	surv	OS	Microbiome	506
THCA	surv	PFI	Combo	501
THCA	surv	PFI	Expression	501
THCA	surv	PFI	Microbiome	506
THYM	surv	OS	Combo	118
THYM	surv	OS	Expression	118
THYM	surv	OS	Microbiome	119
THYM	surv	PFI	Combo	118
THYM	surv	PFI	Expression	118
THYM	surv	PFI	Microbiome	119
UCEC	surv	OS	Combo	537
UCEC	surv	OS	Expression	537
UCEC	surv	OS	Microbiome	540
UCEC	surv	PFI	Combo	537
UCEC	surv	PFI	Expression	537
UCEC	surv	PFI	Microbiome	540
UCS	surv	OS	Combo	55
UCS	surv	OS	Expression	55
UCS	surv	OS	Microbiome	56
UCS	surv	PFI	Combo	55
UCS	surv	PFI	Expression	55
UCS	surv	PFI	Microbiome	56
UVM	surv	OS	Combo	80
UVM	surv	OS	Expression	80
UVM	surv	OS	Microbiome	80
UVM	surv	PFI	Combo	79
UVM	surv	PFI	Expression	79
UVM	surv	PFI	Microbiome	79

### Sheet: Drug response model cohorts
Cancer	Analysis	Target	Data Type	Num Cases	NR (-) Cases	R (+) Cases
BLCA	resp	Cisplatin	Combo	40	14	26
BLCA	resp	Cisplatin	Expression	40	14	26
BLCA	resp	Cisplatin	Microbiome	40	14	26
BLCA	resp	Gemcitabine	Combo	46	16	30
BLCA	resp	Gemcitabine	Expression	46	16	30
BLCA	resp	Gemcitabine	Microbiome	46	16	30
BRCA	resp	Cyclophosphamide	Combo	95	4	91
BRCA	resp	Cyclophosphamide	Expression	95	4	91
BRCA	resp	Cyclophosphamide	Microbiome	95	4	91
BRCA	resp	Docetaxel	Combo	46	4	42
BRCA	resp	Docetaxel	Expression	46	4	42
BRCA	resp	Docetaxel	Microbiome	47	5	42
BRCA	resp	Paclitaxel	Combo	42	7	35
BRCA	resp	Paclitaxel	Expression	42	7	35
BRCA	resp	Paclitaxel	Microbiome	42	7	35
CESC	resp	Cisplatin	Combo	57	9	48
CESC	resp	Cisplatin	Expression	57	9	48
CESC	resp	Cisplatin	Microbiome	57	9	48
COAD	resp	Bevacizumab	Combo	18	11	7
COAD	resp	Bevacizumab	Expression	18	11	7
COAD	resp	Bevacizumab	Microbiome	18	11	7
COAD	resp	Fluorouracil	Combo	45	16	29
COAD	resp	Fluorouracil	Expression	45	16	29
COAD	resp	Fluorouracil	Microbiome	45	16	29
COAD	resp	Leucovorin	Combo	39	14	25
COAD	resp	Leucovorin	Expression	39	14	25
COAD	resp	Leucovorin	Microbiome	39	14	25
COAD	resp	Oxaliplatin	Combo	33	9	24
COAD	resp	Oxaliplatin	Expression	33	9	24
COAD	resp	Oxaliplatin	Microbiome	33	9	24
HNSC	resp	Carboplatin	Combo	18	4	14
HNSC	resp	Carboplatin	Expression	18	4	14
HNSC	resp	Carboplatin	Microbiome	22	4	18
LGG	resp	Temozolomide	Combo	93	82	11
LGG	resp	Temozolomide	Expression	93	82	11
LGG	resp	Temozolomide	Microbiome	93	82	11
LUAD	resp	Carboplatin	Combo	20	8	12
LUAD	resp	Carboplatin	Expression	20	8	12
LUAD	resp	Carboplatin	Microbiome	21	8	13
LUAD	resp	Cisplatin	Combo	40	8	32
LUAD	resp	Cisplatin	Expression	40	8	32
LUAD	resp	Cisplatin	Microbiome	40	8	32
MESO	resp	Cisplatin	Combo	20	12	8
MESO	resp	Cisplatin	Expression	20	12	8
MESO	resp	Cisplatin	Microbiome	20	12	8
MESO	resp	Pemetrexed	Combo	20	12	8
MESO	resp	Pemetrexed	Expression	20	12	8
MESO	resp	Pemetrexed	Microbiome	20	12	8
PAAD	resp	Gemcitabine	Combo	55	31	24
PAAD	resp	Gemcitabine	Expression	55	31	24
PAAD	resp	Gemcitabine	Microbiome	56	32	24
SARC	resp	Docetaxel	Combo	20	12	8
SARC	resp	Docetaxel	Expression	20	12	8
SARC	resp	Docetaxel	Microbiome	20	12	8
SARC	resp	Doxorubicin	Combo	22	15	7
SARC	resp	Doxorubicin	Expression	22	15	7
SARC	resp	Doxorubicin	Microbiome	22	15	7
SARC	resp	Gemcitabine	Combo	21	15	6
SARC	resp	Gemcitabine	Expression	21	15	6
SARC	resp	Gemcitabine	Microbiome	21	15	6
STAD	resp	Capecitabine	Combo	20	5	15
STAD	resp	Capecitabine	Expression	20	5	15
STAD	resp	Capecitabine	Microbiome	22	5	17
STAD	resp	Cisplatin	Combo	18	11	7
STAD	resp	Cisplatin	Expression	18	11	7
STAD	resp	Cisplatin	Microbiome	22	12	10
STAD	resp	Fluorouracil	Combo	61	25	36
STAD	resp	Fluorouracil	Expression	61	25	36
STAD	resp	Fluorouracil	Microbiome	66	25	41
STAD	resp	Leucovorin	Combo	26	7	19
STAD	resp	Leucovorin	Expression	26	7	19
STAD	resp	Leucovorin	Microbiome	28	7	21
STAD	resp	Oxaliplatin	Combo	14	5	9
STAD	resp	Oxaliplatin	Expression	14	5	9
STAD	resp	Oxaliplatin	Microbiome	18	5	13
TGCT	resp	Bleomycin	Combo	50	4	46
TGCT	resp	Bleomycin	Expression	50	4	46
TGCT	resp	Bleomycin	Microbiome	50	4	46
UCEC	resp	Carboplatin	Combo	34	6	28
UCEC	resp	Carboplatin	Expression	34	6	28
UCEC	resp	Carboplatin	Microbiome	34	6	28
UCEC	resp	Paclitaxel	Combo	32	6	26
UCEC	resp	Paclitaxel	Expression	32	6	26
UCEC	resp	Paclitaxel	Microbiome	32	6	26
UCS	resp	Carboplatin	Combo	27	9	18
UCS	resp	Carboplatin	Expression	27	9	18
UCS	resp	Carboplatin	Microbiome	28	10	18
UCS	resp	Paclitaxel	Combo	28	7	21
UCS	resp	Paclitaxel	Expression	28	7	21
UCS	resp	Paclitaxel	Microbiome	29	8	21
